# Early life stress induces social behavioral deficits and peripheral biomarker alterations in adolescence that perpetuate intergenerationally

**DOI:** 10.1101/2025.11.27.690841

**Authors:** Josephine C. McGowan, Jed L. Katzenstein, Natalie S. Chace, Camila Wagner-Sanchez, Temi Okotore, Tolu Ogunfowora, Tallie Z. Baram, Oluwarotimi O. Folorunso, William A. Carlezon

**Affiliations:** Department of Psychiatry, Harvard Medical School, Boston, MA, USA, 02115; Basic Neuroscience Division, Department of Psychiatry, Harvard Medical School, McLean Hospital, Belmont, MA, USA; Current address: Putnam Associates, New York, NY, USA; Jordan High School, Fulshear, TX, USA; Department of Neuroscience, University of Michigan, MI, USA; Center for Biomedical Engineering, Brown University, Providence, RI, USA; Department of Pediatrics, University of California, Irvine, CA, USA; Department of Neurology, University of California, Irvine, CA, USA; Department of Anatomy & Neurobiology, University of California, Irvine, CA, USA

**Author notes:** Corresponding Author: William A. Carlezon, Jr., Ph.D. Address: McLean Hospital of Harvard Medical School 115 Mill Street Mailman Research Center Belmont, MA 02478 Co-Corresponding Author: Oluwarotimi O. Folorunso, Ph.D. Address: McLean Hospital of Harvard Medical School 115 Mill Street Mailman Research Center Belmont, MA 02478.

**Keywords:** early life stress, maternal behavior, ultrasonic vocalizations, social interaction, stress markers, intergenerational

## Abstract

Early life stress (ELS) increases the likelihood of developing chronic health problems including mental illness. In humans, deficits in social behavior often emerge during adolescence and correlate with later-life psychiatric diagnoses. We examined in mice the effects of a limited bedding and nesting (LBN) model of ELS on pup ultrasonic vocalizations (USVs) during postnatal days 3-9 (P3-P9). Then on P30, an adolescent timepoint, we assessed social behavior as well as thymus involution and adrenal hypertrophy, both biomarkers of stress. We found reductions in USVs as early as P3, resembling low levels normally seen later in development. There were few changes in SI, with deficits observed only after restraint stress in female LBN mice. Surprisingly, thymus weights were augmented and adrenal glands were smaller in LBN adolescent mice, opposite to alterations typically observed after chronic adult stress. LBN also produced signs of precocious puberty in both sexes, especially in cohorts of LBN-exposed offspring bred to create second-generation LBN offspring that subsequently underwent LBN, indicating perpetuation across generations. Together, these data suggest that stress in early life has distinct and diverse effects, including accelerating several processes, and that some of these effects persist intergenerationally.
