## Supplemental Table 1 for "Early life stress induces social behavioral deficits and peripheral biomarker alterations in adolescence that perpetuate intergenerationally"

### Sheet: Sheet1
Supplemental Table 1
Fig.	Behavioral Paradigm / Imaging Session	Abbrev	Measurement	Statistical Test	Comparison	F or R²	Degrees of freedom	p	*
1A	Total Event Counts	-	Total Number of Maternal Behavior Events	one-way ANOVA	Group	12.11	2,15	0.0007	***
				Dunnett's	CTRL vs LBN	-	-	0.0029	**
					CTRL vs LBN 2G	-	-	0.0007	***
1E	Tailbiting	TB	Tailbiting Total Duration	one-way ANOVA	Group	6.482	2,15	0.0094	**
				Dunnett's	CTRL vs LBN	-	-	0.0412	*
					CTRL vs LBN 2G	-	-	0.0063	**
1F			Tailbiting Total Counts	one-way ANOVA	Group	4.697	2,15	0.0261	*
				Dunnett's	CTRL vs LBN	-	-	0.0486	*
					CTRL vs LBN 2G	-	-	0.0239	*
1G	Licking and Grooming Pups	LG	Average Licking and Grooming Pups Duration	one-way ANOVA	Group	15.3	2,15	0.0002	***
				Dunnett's	CTRL vs LBN	-	-	0.0003	***
					CTRL vs LBN 2G	-	-	0.0007	***
1H	Self-Directed Behavior	-	Self-Directed Behavior Total Counts	one-way ANOVA	Group	1.873	2,15	0.1878	ns
				Dunnett's	CTRL vs LBN	-	-	0.2801	ns
					CTRL vs LBN 2G	-	-	0.1499	ns
1I	Pup-Directed Behavior	-	Pup-Directed Behavior Total Counts	one-way ANOVA	Group	4.505	2,15	0.0294	*
				Dunnett's	CTRL vs LBN	-	-	0.02	*
					CTRL vs LBN 2G	-	-	0.0946	ns
1J	Moving On Nest and Off Nest	M + O	M+O Total Counts	one-way ANOVA	Group	9.486	2,15	0.0022	**
				Dunnett's	CTRL vs LBN	-	-	0.0226	*
					CTRL vs LBN 2G	-	-	0.0013	**
2C	Pup Weight by Postnatal Day	-	Weight, Day, Group Effect	Mixed-effects analysis	Matching Efficacy	-	-	<0.0001	****
					Time	-	-	<0.0001	****
					CTRL vs LBN	-	-	<0.0001	****
					Time x CTRL vs LBN	-	-	<0.0001	****
			Group on P3	Šídák's	CTRL vs LBN	-	-	0.9318	ns
					CTRL vs LBN 2G	-	-	0.0465	*
					LBN vs LBN 2G	-	-	0.0052	**
			Group on P6	Šídák's	CTRL vs LBN	-	-	0.2369	ns
					CTRL vs LBN 2G	-	-	0.0003	***
					LBN vs LBN 2G	-	-	<0.0001	****
			Group on P9	Šídák's	CTRL vs LBN	-	-	0.0165	*
					CTRL vs LBN 2G	-	-	0.0004	***
					LBN vs LBN 2G	-	-	0.0526	ns
2D	Pup Weight on P9	-	Pup Weight on P9	one-way ANOVA	Group	21.31	2,49	<0.0001	****
				Dunnett's	CTRL vs LBN	-	-	<0.0001	****
					CTRL vs LBN 2G	-	-	<0.0001	****
2E	Pup Calls	-	Number of Pup Calls on P3, P6, P9	Mixed-effects analysis	Matching efficacy	-	-	0.0325	*
					Time	-	-	0.8457	ns
					Group	-	-	0.0006	****
					Time vs Group	-	-	<0.0001	****
			Group on P3	Šídák's	CTRL vs LBN	-	-	<0.0001	****
					CTRL vs LBN 2G	-	-	<0.0001	****
					LBN vs LBN 2G	-	-	0.0958	ns
			Group on P6	Šídák's	CTRL vs LBN	-	-	0.7756	ns
					CTRL vs LBN 2G	-	-	0.0278	*
					LBN vs LBN 2G	-	-	0.26573	ns
			Group on P9	Šídák's	CTRL vs LBN	-	-	0.0673	ns
					CTRL vs LBN 2G	-	-	0.9419	ns
					LBN vs LBN 2G	-	-	0.9503	ns
2F		-	Number of pup calls on P3	one-way ANOVA	Group	30.35	2,46	<0.0001	****
				Dunnett's	CTRL vs LBN	-	-	<0.0001	****
					CTRL vs LBN 2G	-	-	<0.0001	****
2G	Average Call Length	-	Average call length on P3, P6, and P9	Mixed-effects analysis	Matching efficacy	-	-	0.5685	ns
					Time	-	-	0.0128	*
					CTRL vs LBN	-	-	<0.0001	****
					Time x CTRL vs LBN	-	-	0.0081	**
			Group on P3	Šídák's	CTRL vs LBN	-	-	>0.9999	ns
					CTRL vs LBN 2G	-	-	0.4424	ns
					LBN vs LBN 2G	-	-	0.4143	ns
			Group on P6	Šídák's	CTRL vs LBN	-	-	0.0001	***
					CTRL vs LBN 2G	-	-	0.6677	ns
					LBN vs LBN 2G	-	-	0.0011	**
			Group on P9	Šídák's	CTRL vs LBN	-	-	0.0078	**
					CTRL vs LBN 2G	-	-	0.9983	ns
					LBN vs LBN 2G	-	-	0.618	ns
2H			Call Length on P6	one-way ANOVA	Group	16.31	2,49	<0.0001	****
				Dunnett's	CTRL vs LBN	-	49	0.0004	***
					CTRL vs LBN 2G	-	49	0.2822	ns
2I	Average Bandwidth of Pup Calls	-	Average Bandwidth of Pup Calls on P3, P6, and P9	Mixed-effects analysis	Matching efficacy	-	-	0.2626	ns
					Time	-	-	0.1455	ns
					CTRL vs LBN	-	-	0.1007	ns
					Time x CTRL vs LBN	-	-	0.0177	*
			Group on P3	Šídák's	CTRL vs LBN	-	-	0.9328	ns
					CTRL vs LBN 2G	-	-	>0.9999	ns
					LBN vs LBN 2G	-	-	>0.9999	ns
			Group on P6	Šídák's	CTRL vs LBN	-	-	0.3892	ns
					CTRL vs LBN 2G	-	-	0.9964	ns
					LBN vs LBN 2G	-	-	0.4025	ns
			Group on P9	Šídák's	CTRL vs LBN	-	-	0.0026	**
					CTRL vs LBN 2G	-	-	0.305	ns
					LBN vs LBN 2G	-	-	>0.9999	ns
2J			Average Bandwidth of Pup Calls on P9	one-way ANOVA	Group	6.855	2,48	0.0024	**
				Dunnett's	CTRL vs LBN	-	-	0.0013	**
					CTRL vs LBN 2G	-	-	0.0304	*
3A	Male Social Interaction Ratio - Non-Tracking	SI	Male SI Ratio	one-way ANOVA	Group	1.71	2,31	0.1975	ns
				Dunnett's	CTRL vs LBN	-	-	0.857	ns
					CTRL vs LBN 2G	-	-	0.1423	ns
3B	Male Bouts to Mouse - Non-Tracking	-	Number of Male Bouts to Mouse	one-way ANOVA	Group	2.98	2,31	0.0655	ns
				Dunnett's	CTRL vs LBN	-	-	0.2074	ns
					CTRL vs LBN 2G	-	-	0.0468	*
3C	Female Social Interaction Ratio - Non-Tracking	SI	Female SI Ratio	one-way ANOVA	Group	1.312	2,25	0.2871	ns
				Dunnett's	CTRL vs LBN	-	-	0.3322	ns
					CTRL vs LBN 2G	-	-	0.3249	ns
3D	Female Bouts to Mouse - Non-Tracking	-	Number of Female Bouts to Mouse	one-way ANOVA	Group	1.845	2,24	0.1797	ns
				Dunnett's	CTRL vs LBN	-	-	0.3046	ns
					CTRL vs LBN 2G	-	-	0.1877	ns
4B	Social Interaction Ratio - Tracking	SI	SI Ratio Between Males and Females	one-way ANOVA	Group	1.38	5,58	0.2453	ns
				Šídák's	Male CTRL vs Male LBN	-	-	0.9995	ns
					Male CTRL vs Male LBN 2G	-	-	0.9523	ns
					Female CTRL vs Female LBN	-	-	0.1298	ns
					Female CTRL vs Female LBN 2G	-	-	>0.9999	ns
4C	Male Social Interaction Ratio on P30 compared to total USV number - Tracking	SI	Linear Regression of Male SI Ratio on P30 to USV Number P3-P6	Linear Regression	CTRL Males	1.333	1,8	0.2816	ns
					LBN Males	0.0526	1,8	0.8244	ns
					LBN 2G Males	0.3362	1,5	0.1724	ns
4D	Female Social Interaction Ratio on P30 compared to total USV number - Tracking	SI	Linear Regression of Female SI Ratio on P30 to USV Number P3-P6	Linear Regression	CTRL Females	0.03324	1,20	0.8572	ns
					LBN Females	0.7957	1,15	0.3865	ns
					LBN 2G Females	0.1042	1,4	0.7631	ns
4E	Male Social Interaction Ratio on P30 compared to USV number on P3 - Tracking	SI	Linear Regression of Male SI Ratio on P30 to USV Number P3	Linear Regression	CTRL Males	0.0001256	1,8	0.9755	ns
					LBN Males	0.9665	1,8	0.3543	ns
					LBN 2G Males	5.708	1,5	0.0625	ns
4F	Male Social Interaction Ratio on P30 compared to USV number on P6 - Tracking	SI	Linear Regression of Male SI Ratio on P30 to USV Number P6	Linear Regression	CTRL Males	0.8763	1,8	0.3766	ns
					LBN Males	0.1606	1,7	0.7006	ns
					LBN 2G Males	0.1443	1,5	0.7196	ns
4G	Male Social Interaction Ratio on P30 compared to USV number on P9 - Tracking	SI	Linear Regression of Male SI Ratio on P30 to USV Number P9	Linear Regression	CTRL Males	3.144	1,8	0.1142	ns
					LBN Males	1.243	1,8	0.2973	ns
					LBN 2G Males	0.446	1,5	0.5338	ns
4H	Female Social Interaction Ratio on P30 compared to USV number on P3 - Tracking	SI	Linear Regression of Female SI Ratio on P30 to USV Number P3	Linear Regression	CTRL Females	1.545	1,20	0.2282	ns
					LBN Females	0.113	1,15	0.7414	ns
					LBN 2G Females	0.2492	1,4	0.6439	ns
4I	Female Social Interaction Ratio on P30 compared to USV number on P6 - Tracking	SI	Linear Regression of Female SI Ratio on P30 to USV Number P6	Linear Regression	CTRL Females	4.986	1,20	0.0371	*
					LBN Females	1.43	1,15	0.2503	ns
					LBN 2G Females	1.234	1,3	0.3476	ns
4J	Female Social Interaction Ratio on P30 compared to USV number on P9 - Tracking	SI	Linear Regression of Female SI Ratio on P30 to USV Number P9	Linear Regression	CTRL Females	1.311	1,20	0.2657	ns
					LBN Females	0.3981	1,15	0.5376	ns
					LBN 2G Females	0.01888	1,4	0.8973	ns
5A	Male Body Weight - Tracking/Non-Tracking	-	Male Body Weight at P30	one-way ANOVA	Group	16.24	2,68	<0.0001	****
				Dunnett's	CTRL vs LBN	-	-	0.0039	**
					CTRL vs LBN 2G	-	-	<0.0001	****
5B	Male Thymus Weight - Tracking/Non-Tracking	-	Male Thymus Weight at P30	one-way ANOVA	Group	9.679	2,66	0.0002	***
				Dunnett's	CTRL vs LBN	-	-	0.003	**
					CTRL vs LBN 2G	-	-	0.0002	***
5C	Male Adrenal Weight - Tracking/Non-Tracking	-	Male Adrenal Weight at P30	one-way ANOVA	Group	1.423	2,66	0.2483	ns
				Dunnett's	CTRL vs LBN	-	-	0.1703	ns
					CTRL vs LBN 2G	-	-	0.6857	ns
5D	Male TREC Expression - Tracking/Non-Tracking	-	Male TREC Expression at P30	one-way ANOVA	Group	7.394	2,57	0.0014	**
				Dunnett's	CTRL vs LBN	-	-	0.0007	***
					CTRL vs LBN 2G	-	-	0.5485	ns
5E	Female Body Weight - Tracking/Non-Tracking	-	Female Body Weight at P30	one-way ANOVA	Group	18.94	2,96	<0.0001	****
				Dunnett's	CTRL vs LBN	-	-	<0.0001	****
					CTRL vs LBN 2G	-	-	<0.0001	****
5F	Female Thymus Weight - Tracking/Non-Tracking	-	Female Thymus Weight at P30	one-way ANOVA	Group	0.2879	2,96	0.7505	ns
				Dunnett's	CTRL vs LBN	-	-	0.8395	ns
					CTRL vs LBN 2G	-	-	0.7293	ns
5G	Female Adrenal Weight - Tracking/Non-Tracking	-	Female Adrenal Weight at P30	one-way ANOVA	Group	0.1348	2,95	0.8742	ns
				Dunnett's	CTRL vs LBN	-	-	0.9948	ns
					CTRL vs LBN 2G	-	-	0.8398	ns
5H	Female TREC Expression - Tracking/Non-Tracking	-	Female TREC Expression at P30	one-way ANOVA	Group	3.833	2,71	0.0263	*
				Dunnett's	CTRL vs LBN	-	-	0.6773	ns
					CTRL vs LBN 2G	-	-	0.0478	*
6B	Social Interaction Ratio - Restraint Stress	SI	SI Ratio	one-way ANOVA	Group	0.2108	2,22	0.8115	ns
				Dunnett's	Male CTRL vs Male LBN	-	-	0.8653	ns
					Male CTRL vs Male LBN 2G	-	-	0.8279	ns
				one-way ANOVA	Group	3.085	2,34	0.0587	ns
				Dunnett's	Female CTRL vs Female LBN	-	-	0.0408	*
					Female CTRL vs Female LBN 2G	-	-	0.9968	ns
6C	Weights - Restraint Stress	-	Body Weights	one-way ANOVA	Group	10.18	2,22	0.0007	***
				Dunnett's	Male CTRL vs Male LBN	-	-	0.08	ns
					Male CTRL vs Male LBN 2G	-	-	0.0005	***
				one-way ANOVA	Group	0.1576	2,33	0.8548	ns
				Dunnett's	Female CTRL vs Female LBN	-	-	0.9269	ns
					Female CTRL vs Female LBN 2G	-	-	0.8383	ns
6D	Thymus Weight -Restraint Stress	-	Thymus Weights	one-way ANOVA	Group	3.392	2,24	0.0504	ns
				Dunnett's	Male CTRL vs Male LBN	-	-	0.9938	ns
					Male CTRL vs Male LBN 2G	-	-	0.0345	*
				one-way ANOVA	Group	6.561	2,33	0.004	**
				Dunnett's	Female CTRL vs Female LBN	-	-	0.0726	ns
					Female CTRL vs Female LBN 2G	-	-	0.0038	**
6E	Adrenal Glands Weight - Restraint Stress	-	Adrenal Glands Weight	one-way ANOVA	Group	1239	2,24	0.3075	ns
				Dunnett's	Male CTRL vs Male LBN	-	-	0.9836	ns
					Male CTRL vs Male LBN 2G	-	-	0.2403	ns
				one-way ANOVA	Group	10.08	2,33	0.0004	***
				Dunnett's	Female CTRL vs Female LBN	-	-	0.8859	ns
					Female CTRL vs Female LBN 2G	-	-	0.0002	***
6F	TRECs - Restraint Stress	-	TRECs	one-way ANOVA	Group	2.633	5,53	0.0337	*
				Šídák's	Male CTRL vs Male LBN	-	-	0.7364	ns
					Male CTRL vs Male LBN 2G	-	-	0.672	ns
					Female CTRL vs Female LBN	-	-	0.9703	ns
					Female CTRL vs Female LBN 2G	-	-	0.0249	*
6G	Plasma Corticosterone Levels - Restraint Stress	CORT	Plasma CORT levels	one-way ANOVA	Group	9.493	5,38	<0.0001	****
				Šídák's	Male CTRL vs Male LBN	-	-	>0.9999	ns
					Male CTRL vs Male LBN 2G	-	-	0.0015	**
					Female CTRL vs Female LBN	-	-	0.2988	ns
					Female CTRL vs Female LBN 2G	-	-	0.0002	***
7A	Pubertal Initiation	-	Pubertal Initiation in Males and Females	one-way ANOVA	Group	31.27	5,42	<0.0001	****
				Šídák's	CTRL M vs LBN M	-	-	0.0095	**
					CTRL M vs LBN 2G M	-	-	<0.0001	****
					CTRL F vs LBN F	-	-	0.0031	**
					CTRL F vs LBN 2G F	-	-	<0.0001	****
7B	Pubertal Completion	-	Pubertal Completion in Males and Females	one-way ANOVA	Group	7.343	5,42	<0.0001	****
				Šídák's	CTRL M vs LBN M	-	-	0.571	ns
					CTRL M vs LBN 2G M	-	-	0.9999	ns
					CTRL F vs LBN F	-	-	0.7405	ns
					CTRL F vs LBN 2G F	-	-	0.1984	ns
Supplemental Figures
S1A	Low Nursing Totals	LN	Low Nursing Total Duration	one-way ANOVA	Group	12.09	2,15	0.0007	**
				Dunnett's	CTRL vs LBN	-	-	0.0069	**
					CTRL vs LBN 2G	-	-	0.0005	**
S1B			Low Nursing Total Counts	one-way ANOVA	Group	7.421	2,15	0.0057	**
				Dunnett's	CTRL vs LBN	-	-	0.0108	*
					CTRL vs LBN 2G	-	-	0.0067	**
S1C	Dam Off of Nest Totals	O	Off Nest Total Duration	one-way ANOVA	Group	0.6058	2,15	0.5585	ns
				Dunnett's	CTRL vs LBN	-	-	0.6474	ns
					CTRL vs LBN 2G	-	-	0.4836	ns
S1D			Off Nest Total Counts	one-way ANOVA	Group	4.412	2,15	0.0311	*
				Dunnett's	CTRL vs LBN	-	-	0.081	ns
					CTRL vs LBN 2G	-	-	0.023	*
S1E	Total Event Counts	-	Number of Total Events	one-way ANOVA	Group	12.11	2,15	0.0007	***
				Dunnett's	CTRL vs LBN	-	-	0.0029	**
					CTRL vs LBN 2G	-	-	0.0007	***
S1F	Average Licking and Grooming Duration	LG	Average LG Duration Totals	one-way ANOVA	Group	15.3	2,15	0.0002	***
				Dunnett's	CTRL vs LBN	-	-	0.0003	***
					CTRL vs LBN 2G	-	-	0.0007	***
S1G	Licking and Grooming Pups	LG	LG Total Duration	one-way ANOVA	Group	0.04432	2,15	0.9568	ns
				Dunnett's	CTRL vs LBN	-	-	0.9378	ns
					CTRL vs LBN 2G	-	-	0.9813	ns
S1H			LG Total Counts	one-way ANOVA	Group	3.414	2,15	0.06	ns
				Dunnett's	CTRL vs LBN	-	-	0.0697	ns
					CTRL vs LBN 2G	-	-	0.0697	ns
S1I	Side Nursing Totals	SN	Side Nursing Total Duration	one-way ANOVA	Group	4.403	2,15	0.0313	*
				Dunnett's	CTRL vs LBN	-	-	0.2955	ns
					CTRL vs LBN 2G	-	-	0.0178	*
S1J			Side Nursing Total Counts	one-way ANOVA	Group	0.7497	2,15	0.4894	ns
				Dunnett's	CTRL vs LBN	-	-	0.8235	ns
					CTRL vs LBN 2G	-	-	0.7139	ns
S1K	Tailbiting	TB	Tailbiting Total Duration	one-way ANOVA	Group	6.482	2,15	0.0094	**
				Dunnett's	CTRL vs LBN	-	-	0.0412	*
					CTRL vs LBN 2G	-	-	0.0063	**
S1L			Tailbiting Total Counts	one-way ANOVA	Group	4.697	2,15	0.0261	*
				Dunnett's	CTRL vs LBN	-	-	0.0486	*
					CTRL vs LBN 2G	-	-	0.0239	*
S1M	Eating	E	Eating Total Duration	one-way ANOVA	Group	0.786	2,15	0.4736	ns
				Dunnett's	CTRL vs LBN	-	-	0.9389	ns
					CTRL vs LBN 2G	-	-	0.3993	ns
S1N			Eating Total Counts	one-way ANOVA	Group	2.944	2,15	0.0834	ns
				Dunnett's	CTRL vs LBN	-	-	0.0717	ns
					CTRL vs LBN 2G	-	-	0.1307	ns
S1O	Active Nursing	AN	Active Nursing Total Duration	one-way ANOVA	Group	0.2598	2,15	0.7746	ns
				Dunnett's	CTRL vs LBN	-	-	0.7065	ns
					CTRL vs LBN 2G	-	-	0.9587	ns
S1P			Active Nursing Total Counts	one-way ANOVA	Group	0.1403	2,15	0.8703	ns
				Dunnett's	CTRL vs LBN	-	-	0.8196	ns
					CTRL vs LBN 2G	-	-	0.9502	ns
S1Q	Carrying Pups	C	Carrying Pups Total Duration	one-way ANOVA	Group	0.6506	2,15	0.5359	ns
				Dunnett's	CTRL vs LBN	-	-	0.4346	ns
					CTRL vs LBN 2G	-	-	0.762	ns
S1R			Carrying Pups Total Counts	one-way ANOVA	Group	0.8895	2,15	0.4315	ns
				Dunnett's	CTRL vs LBN	-	-	0.4255	ns
					CTRL vs LBN 2G	-	-	0.4255	ns
S1S	Nestbuilding	NB	Nestbuilding Total Duration	one-way ANOVA	Group	1.927	2,14	0.1823	ns
				Dunnett's	CTRL vs LBN	-	-	0.8924	ns
					CTRL vs LBN 2G	-	-	0.2637	ns
S1T			Nestbuilding Total Counts	one-way ANOVA	Group	4.339	2,15	0.0326	*
				Dunnett's	CTRL vs LBN	-	-	0.2324	ns
					CTRL vs LBN 2G	-	-	0.3136	ns
S1U	Moving on Nest	M	Moving on Nest Total Duration	one-way ANOVA	Group	1.018	2,15	0.385	ns
				Dunnett's	CTRL vs LBN	-	-	0.8544	ns
					CTRL vs LBN 2G	-	-	0.3009	ns
S1V			Moving on Nest Total Counts	one-way ANOVA	Group	9.028	2,15	0.0027	**
				Dunnett's	CTRL vs LBN	-	-	0.0515	ns
					CTRL vs LBN 2G	-	-	0.0014	**
S1W	Self-Grooming	SG	Self-Grooming Total Duration	one-way ANOVA	Group	3.905	2,15	0.0431	*
				Dunnett's	CTRL vs LBN	-	-	0.0288	*
					CTRL vs LBN 2G	-	-	0.1337	ns
S1X			Self-Grooming Total Counts	one-way ANOVA	Group	1.164	2,15	0.3389	ns
				Dunnett's	CTRL vs LBN	-	-	0.7217	ns
					CTRL vs LBN 2G	-	-	0.6215	ns
S1Y	Moving on Nest + Off Nest	M+O	M+O Total Duration	one-way ANOVA	Group	0.5664	2,14	0.5801	ns
				Dunnett's	CTRL vs LBN	-	-	0.7493	ns
					CTRL vs LBN 2G	-	-	0.8751	ns
S1Z			M+O Total Counts	one-way ANOVA	Group	9.486	2,15	0.0022	**
				Dunnett's	CTRL vs LBN	-	-	0.0226	*
					CTRL vs LBN 2G	-	-	0.0013	**
S1AA	Pup-Directed Behavior	-	Pup-Directed Behavior Total Duration	one-way ANOVA	Group	0.6321	2,15	0.5451	ns
				Dunnett's	CTRL vs LBN	-	-	0.4875	ns
					CTRL vs LBN 2G	-	-	0.5973	ns
S1BB			Pup-Directed Behavior Total Counts	one-way ANOVA	Group	4.505	2,15	0.0294	*
				Dunnett's	CTRL vs LBN	-	-	0.02	*
					CTRL vs LBN 2G	-	-	0.0946	ns
S1CC	Self-Directed Behavior	-	Self-Directed Behavior Total Duration	one-way ANOVA	Group	1.822	2,15	0.1957	ns
				Dunnett's	CTRL vs LBN	-	-	0.2981	ns
					CTRL vs LBN 2G	-	-	0.1539	ns
S1DD			Self-Directed Behavior Total Counts	one-way ANOVA	Group	1.873	2,15	0.1878	ns
				Dunnett's	CTRL vs LBN	-	-	0.2801	ns
					CTRL vs LBN 2G	-	-	0.1499	ns
S2A	Low Nursing in Inactive Phase	LN	Low Nursing Duration	one-way ANOVA	Group	1.835	2,15	0.1937	ns
				Dunnett's	CTRL vs LBN	-	-	0.2705	ns
					CTRL vs LBN 2G	-	-	0.1599	ns
S2B			Low Nursing Counts	one-way ANOVA	Group	0.9723	2,15	0.4008	ns
				Dunnett's	CTRL vs LBN	-	-	0.3498	ns
					CTRL vs LBN 2G	-	-	0.4628	ns
S2C	Dam Off of Nest in Inactive Phase	O	Off Nest Duration	one-way ANOVA	Group	0.302	2,15	0.7437	ns
				Dunnett's	CTRL vs LBN	-	-	0.7238	ns
					CTRL vs LBN 2G	-	-	0.9997	ns
S2D			Off Nest Counts	one-way ANOVA	Group	2.497	2,15	0.1159	ns
				Dunnett's	CTRL vs LBN	-	-	0.1355	ns
					CTRL vs LBN 2G	-	-	0.118	ns
S2E	Total Event Counts in Inactive Phase	-	Number of Total Events	one-way ANOVA	Group	9.732	2,15	0.002	**
				Dunnett's	CTRL vs LBN	-	-	0.006	**
					CTRL vs LBN 2G	-	-	0.1634	ns
S2F	Average Licking and Grooming Duration in Inactive Phase	LG	Average LG Duration	one-way ANOVA	Group	6.141	2,15	0.0113	*
				Dunnett's	CTRL vs LBN	-	-	0.0111	*
					CTRL vs LBN 2G	-	-	0.1061	ns
S2G	Licking and Grooming Pups in Inactive Phase	LG	LG Duration	one-way ANOVA	Group	0.2562	2,15	0.7773	ns
				Dunnett's	CTRL vs LBN	-	-	0.8358	ns
					CTRL vs LBN 2G	-	-	0.9737	ns
S2H			LG Counts	one-way ANOVA	Group	1.836	2,15	0.1935	ns
				Dunnett's	CTRL vs LBN	-	-	0.1793	ns
					CTRL vs LBN 2G	-	-	0.229	ns
S2I	Side Nursing in Inactive Phase	SN	Side Nursing Duration	one-way ANOVA	Group	4.364	2,15	0.0321	*
				Dunnett's	CTRL vs LBN	-	-	0.1787	ns
					CTRL vs LBN 2G	-	-	0.0188	*
S2J			Side Nursing Counts	one-way ANOVA	Group	0.7338	2,15	0.4966	ns
				Dunnett's	CTRL vs LBN	-	-	0.9215	ns
					CTRL vs LBN 2G	-	-	0.4139	ns
S2K	Tailbiting in Inactive Phase	TB	Tailbiting Duration	one-way ANOVA	Group	2.193	2,15	0.1461	ns
				Dunnett's	CTRL vs LBN	-	-	0.1168	ns
					CTRL vs LBN 2G	-	-	0.2279	ns
S2L			Tailbiting Counts	one-way ANOVA	Group	2.199	2,15	0.1454	ns
				Dunnett's	CTRL vs LBN	-	-	0.102	ns
					CTRL vs LBN 2G	-	-	0.3061	ns
S2M	Eating in Inactive Phase	E	Eating Duration	one-way ANOVA	Group	0.2202	2,15	0.8049	ns
				Dunnett's	CTRL vs LBN	-	-	0.9613	ns
					CTRL vs LBN 2G	-	-	0.7417	ns
S2N			Eating Counts	one-way ANOVA	Group	1.61	2,15	0.2326	ns
				Dunnett's	CTRL vs LBN	-	-	0.258	ns
					CTRL vs LBN 2G	-	-	0.2215	ns
S2O	Active Nursing in Inactive Phase	N	Active Nursing Duration	one-way ANOVA	Group	0.8025	2,15	0.4666	ns
				Dunnett's	CTRL vs LBN	-	-	0.6485	ns
					CTRL vs LBN 2G	-	-	0.3735	ns
S2P			Active Nursing Counts	one-way ANOVA	Group	1.063	2,15	0.3701	ns
				Dunnett's	CTRL vs LBN	-	-	0.6409	ns
					CTRL vs LBN 2G	-	-	0.2778	ns
S2Q	Carrying Pups in Inactive Phase	C	Carrying Pups Duration	one-way ANOVA	Group	3.695	2,13	0.0536	ns
				Dunnett's	CTRL vs LBN	-	-	0.8664	ns
					CTRL vs LBN 2G	-	-	0.046	*
S2R			Carrying Pups Counts	one-way ANOVA	Group	1.7	2,14	0.2183	ns
				Dunnett's	CTRL vs LBN	-	-	0.1665	ns
					CTRL vs LBN 2G	-	-	0.3022	ns
S2S	Nestbuilding in Inactive Phase	NB	Nestbuilding Duration	one-way ANOVA	Group	1.775	2,14	0.2056	ns
				Dunnett's	CTRL vs LBN	-	-	0.7643	ns
					CTRL vs LBN 2G	-	-	0.147	ns
S2T			Nestbuilding Counts	one-way ANOVA	Group	2.782	2,14	0.0961	ns
				Dunnett's	CTRL vs LBN	-	-	>0.9999	ns
					CTRL vs LBN 2G	-	-	0.1015	ns
S2U	Moving on Nest in Inactive Phase	M	Moving on Nest Duration	one-way ANOVA	Group	1.279	2,14	0.3088	ns
				Dunnett's	CTRL vs LBN	-	-	0.4712	ns
					CTRL vs LBN 2G	-	-	0.227	ns
S2V			Moving on Nest Counts	one-way ANOVA	Group	8.055	2,15	0.0042	**
				Dunnett's	CTRL vs LBN	-	-	0.1228	ns
					CTRL vs LBN 2G	-	-	0.0021	**
S2W	Self-Grooming in Inactive Phase	SG	Self-Grooming Duration	one-way ANOVA	Group	0.9598	2,15	0.4053	ns
				Dunnett's	CTRL vs LBN	-	-	0.3508	ns
					CTRL vs LBN 2G	-	-	0.964	ns
S2X			Self-Grooming Counts	one-way ANOVA	Group	1.413	2,15	0.274	ns
				Dunnett's	CTRL vs LBN	-	-	0.8561	ns
					CTRL vs LBN 2G	-	-	0.2105	ns
S2Y	Moving on Nest + Off Nest in Inactive Phase	M+O	M+O Duration	one-way ANOVA	Group	0.3051	2,15	0.7415	ns
				Dunnett's	CTRL vs LBN	-	-	0.7778	ns
					CTRL vs LBN 2G	-	-	0.6897	ns
S2Z			M+O Counts	one-way ANOVA	Group	5.504	2,15	0.0161	*
				Dunnett's	CTRL vs LBN	-	-	0.0609	ns
					CTRL vs LBN 2G	-	-	0.0109	*
S2AA	Pup-Directed Behavior in Inactive Phase	-	Pup-Directed Behavior Duration	one-way ANOVA	Group	0.326	2,15	0.7268	ns
				Dunnett's	CTRL vs LBN	-	-	0.9471	ns
					CTRL vs LBN 2G	-	-	0.6499	ns
S2BB			Pup-Directed Behavior Counts	one-way ANOVA	Group	0.661	2,15	0.5307	ns
				Dunnett's	CTRL vs LBN	-	-	0.4612	ns
					CTRL vs LBN 2G	-	-	0.9596	ns
S2CC	Self-Directed Behavior in Inactive Phase	-	Self-Directed Behavior Duration	one-way ANOVA	Group	0.2189	2,15	0.8059	ns
				Dunnett's	CTRL vs LBN	-	-	0.9582	ns
					CTRL vs LBN 2G	-	-	0.885	ns
S2DD			Self-Directed Behavior Counts	one-way ANOVA	Group	1.528	2,15	0.249	ns
				Dunnett's	CTRL vs LBN	-	-	0.4166	ns
					CTRL vs LBN 2G	-	-	0.1855	ns
S2EE	Pups Off Nest in Inactive Phase	-	Pups off Nest Duration	one-way ANOVA	Group	-	2,15	<0.0001	****
				Dunnett's	CTRL vs LBN	-	-	<0.0001	****
					CTRL vs LBN 2G	-	-	<0.0001	****
S2FF			Pups off Nest Counts	one-way ANOVA	Group	-	2,15	<0.0001	****
				Dunnett's	CTRL vs LBN	-	-	<0.0001	****
					CTRL vs LBN 2G	-	-	<0.0001	****
S3A	Low Nursing in Active Phase	LN	Low Nursing Duration	one-way ANOVA	Group	3.399	2,15	0.0606	ns
				Dunnett's	CTRL vs LBN	-	-	0.2049	ns
					CTRL vs LBN 2G	-	-	0.0386	*
S3B			Low Nursing Counts	one-way ANOVA	Group	3.048	2,15	0.0775	ns
				Dunnett's	CTRL vs LBN	-	-	0.1466	ns
					CTRL vs LBN 2G	-	-	0.0602	ns
S3C	Dam Off of Nest in Active Phase	O	Off Nest Duration	one-way ANOVA	Group	1.314	2,15	0.298	ns
				Dunnett's	CTRL vs LBN	-	-	0.2744	ns
					CTRL vs LBN 2G	-	-	0.3311	ns
S3D			Off Nest Counts	one-way ANOVA	Group	1.164	2,15	0.3388	ns
				Dunnett's	CTRL vs LBN	-	-	0.6617	ns
					CTRL vs LBN 2G	-	-	0.2491	ns
S3E	Total Event Counts in Active Phase	-	Number of Total Events	one-way ANOVA	Group	4.329	2,15	0.0328	*
				Dunnett's	CTRL vs LBN	-	-	0.0967	ns
					CTRL vs LBN 2G	-	-	0.0229	*
S3F	Average Licking and Grooming Duration in Active Phase	LG	Average LG Duration	one-way ANOVA	Group	4.369	2,14	0.0335	*
				Dunnett's	CTRL vs LBN	-	-	0.1326	ns
					CTRL vs LBN 2G	-	-	0.0198	*
S3G	Licking and Grooming Pups in Active Phase	LG	LG Duration	one-way ANOVA	Group	0.8821	2,15	0.4343	ns
				Dunnett's	CTRL vs LBN	-	-	0.4268	ns
					CTRL vs LBN 2G	-	-	>0.9999	ns
S3H			LG Counts	one-way ANOVA	Group	2.492	2,15	0.1163	ns
				Dunnett's	CTRL vs LBN	-	-	0.1489	ns
					CTRL vs LBN 2G	-	-	0.1096	ns
S3I	Side Nursing in Active Phase	SN	Side Nursing Duration	one-way ANOVA	Group	0.3817	2,15	0.6891	ns
				Dunnett's	CTRL vs LBN	-	-	0.636	ns
					CTRL vs LBN 2G	-	-	0.9864	ns
S3J			Side Nursing Counts	one-way ANOVA	Group	2.317	2,15	0.1328	ns
				Dunnett's	CTRL vs LBN	-	-	0.0877	ns
					CTRL vs LBN 2G	-	-	0.3573	ns
S3K	Tailbiting in Active Phase	TB	Tailbiting Duration	one-way ANOVA	Group	12.47	2,15	0.0006	***
				Dunnett's	CTRL vs LBN	-	-	0.1083	ns
					CTRL vs LBN 2G	-	-	0.0003	***
S3L			Tailbiting Counts	one-way ANOVA	Group	7.052	2,15	0.0069	**
				Dunnett's	CTRL vs LBN	-	-	0.1283	ns
					CTRL vs LBN 2G	-	-	0.0036	**
S3M	Eating in Active Phase	E	Eating Duration	one-way ANOVA	Group	1.659	2,15	0.2234	ns
				Dunnett's	CTRL vs LBN	-	-	0.8341	ns
					CTRL vs LBN 2G	-	-	0.1682	ns
S3N			Eating Counts	one-way ANOVA	Group	0.5485	2,15	0.589	ns
				Dunnett's	CTRL vs LBN	-	-	0.4902	ns
					CTRL vs LBN 2G	-	-	0.7825	ns
S3O	Active Nursing in Active Phase	N	Active Nursing Duration	one-way ANOVA	Group	0.884	2,9	0.4462	ns
				Dunnett's	CTRL vs LBN	-	-	0.9425	ns
					CTRL vs LBN 2G	-	-	0.4131	ns
S3P			Active Nursing Counts	one-way ANOVA	Group	0.3991	2,15	0.6779	ns
				Dunnett's	CTRL vs LBN	-	-	0.9898	ns
					CTRL vs LBN 2G	-	-	0.6293	ns
S3Q	Carrying Pups in Active Phase	C	Carrying Pups Duration	one-way ANOVA	Group	0.1647	2,15	0.8497	ns
				Dunnett's	CTRL vs LBN	-	-	0.8213	ns
					CTRL vs LBN 2G	-	-	0.9968	ns
S3R			Carrying Pups Counts	one-way ANOVA	Group	0.2493	2,15	0.7825	ns
				Dunnett's	CTRL vs LBN	-	-	0.8901	ns
					CTRL vs LBN 2G	-	-	0.7097	ns
S3S	Nestbuilding in Active Phase	NB	Nestbuilding Duration	one-way ANOVA	Group	2.878	2,14	0.0898	ns
				Dunnett's	CTRL vs LBN	-	-	0.3007	ns
					CTRL vs LBN 2G	-	-	0.5014	ns
S3T			Nestbuilding Counts	one-way ANOVA	Group	4.36	2,14	0.0337	*
				Dunnett's	CTRL vs LBN	-	-	0.102	ns
					CTRL vs LBN 2G	-	-	0.6083	ns
S3U	Moving on Nest in Active Phase	M	Moving on Nest Duration	one-way ANOVA	Group	0.8538	2,15	0.4455	ns
				Dunnett's	CTRL vs LBN	-	-	0.8683	ns
					CTRL vs LBN 2G	-	-	0.3556	ns
S3V			Moving on Nest Counts	one-way ANOVA	Group	3.337	2,15	0.0632	ns
				Dunnett's	CTRL vs LBN	-	-	0.1974	ns
					CTRL vs LBN 2G	-	-	0.041	*
S3W	Self-Grooming in Active Phase	SG	Self-Grooming Duration	one-way ANOVA	Group	3.682	2,15	0.05	ns
				Dunnett's	CTRL vs LBN	-	-	0.0743	ns
					CTRL vs LBN 2G	-	-	0.0485	*
S3X			Self-Grooming Counts	one-way ANOVA	Group	2.04	2,15	0.1646	ns
				Dunnett's	CTRL vs LBN	-	-	0.116	ns
					CTRL vs LBN 2G	-	-	0.3379	ns
S3Y	Moving on Nest + Off Nest in Active Phase	M+O	M+O Duration	one-way ANOVA	Group	0.6039	2,15	0.5594	ns
				Dunnett's	CTRL vs LBN	-	-	0.4785	ns
					CTRL vs LBN 2G	-	-	0.9395	ns
S3Z			M+O Counts	one-way ANOVA	Group	2.664	2,15	0.1023	ns
				Dunnett's	CTRL vs LBN	-	-	0.3188	ns
					CTRL vs LBN 2G	-	-	0.0657	ns
S3AA	Pup-Directed Behavior in Active Phase	-	Pup-Directed Behavior Duration	one-way ANOVA	Group	1.843	2,15	0.1925	ns
				Dunnett's	CTRL vs LBN	-	-	0.3182	ns
					CTRL vs LBN 2G	-	-	0.1458	ns
S3BB			Pup-Directed Behavior Counts	one-way ANOVA	Group	4.248	2,15	0.0345	*
				Dunnett's	CTRL vs LBN	-	-	0.0425	*
					CTRL vs LBN 2G	-	-	0.0425	*
S3CC	Self-Directed Behavior in Active Phase	-	Self-Directed Behavior Duration	one-way ANOVA	Group	2.704	2,15	0.0994	ns
				Dunnett's	CTRL vs LBN	-	-	0.4488	ns
					CTRL vs LBN 2G	-	-	0.0621	ns
S3DD			Self-Directed Behavior Counts	one-way ANOVA	Group	0.04522	2,15	0.9559	ns
				Dunnett's	CTRL vs LBN	-	-	0.9377	ns
					CTRL vs LBN 2G	-	-	0.9909	ns
S3EE	Pups Off Nest in Active Phase	-	Pups off Nest Duration	one-way ANOVA	Group	39758	2,15	<0.0001	****
				Dunnett's	CTRL vs LBN	-	-	<0.0001	****
					CTRL vs LBN 2G	-	-	<0.0001	****
S3FF			Pups off Nest Counts	one-way ANOVA	Group	0.6757	2,15	0.5236	ns
				Dunnett's	CTRL vs LBN	-	-	0.5133	ns
					CTRL vs LBN 2G	-	-	0.5133	ns
S4	Average Pups per Litter	-	Pups per Litter	one-way ANOVA	Group	0.7143	2,49	0.4946	ns
				Dunnett's	CTRL vs LBN	-	-	0.4012	ns
					CTRL vs LBN 2G	-	-	0.8439	ns
S6A	Time with Cup - Non-Tracking	-	Male Time with Cup	one-way ANOVA	Group	1.339	2,31	0.2768	ns
				Dunnett's	CTRL vs LBN	-	-	0.5771	ns
					CTRL vs LBN 2G	-	-	0.2026	ns
S6B		-	Female Time with Cup	one-way ANOVA	Group	1.234	2,24	0.309	ns
				Dunnett's	CTRL vs LBN	-	-	0.3263	ns
					CTRL vs LBN 2G	-	-	0.3622	ns
S6C	Time with Mouse - Non-Tracking	-	Male Time with Mouse	one-way ANOVA	Group	0.7255	2,31	0.4921	ns
				Dunnett's	CTRL vs LBN	-	-	0.9416	ns
					CTRL vs LBN 2G	-	-	0.4017	ns
S6D		-	Female Time with Mouse	one-way ANOVA	Group	1.745	2,25	0.1953	ns
				Dunnett's	CTRL vs LBN	-	-	0.7054	ns
					CTRL vs LBN 2G	-	-	0.1343	ns
S6E	Distance Traveled - Non-Tracking	-	Male Total Distance Traveled	one-way ANOVA	Group	0.107	2,31	0.8988	ns
				Dunnett's	CTRL vs LBN	-	-	0.9131	ns
					CTRL vs LBN 2G	-	-	0.8852	ns
S6F		-	Female Total Distance Traveled	one-way ANOVA	Group	1.314	2,25	0.2868	ns
				Dunnett's	CTRL vs LBN	-	-	0.2125	ns
					CTRL vs LBN 2G	-	-	0.6868	ns
S6G	Average Velocity - Non-Tracking	-	Male Average Velocity	one-way ANOVA	Group	0.2314	2,31	0.7948	ns
				Dunnett's	CTRL vs LBN	-	-	0.7292	ns
					CTRL vs LBN 2G	-	-	0.9439	ns
S6H		-	Female Average Velocity	one-way ANOVA	Group	1.806	2,25	0.1852	ns
				Dunnett's	CTRL vs LBN	-	-	0.1414	ns
					CTRL vs LBN 2G	-	-	0.4456	ns
S7A	USV Number on P3 - Tracking	-	Male USV Number P3	one-way ANOVA	Group	3.706	2,24	0.0396	*
				Dunnett's	CTRL vs LBN	-	-	0.0241	*
					CTRL vs LBN 2G	-	-	0.3095	ns
		-	Female USV Number P3	one-way ANOVA	Group	8.619	2,42	0.0007	***
				Dunnett's	CTRL vs LBN	-	-	0.0003	***
					CTRL vs LBN 2G	-	-	0.1715	ns
S7B	USV Number on P6 - Tracking	-	Male USV Number P6	one-way ANOVA	Group	2.916	2,23	0.0743	ns
				Dunnett's	CTRL vs LBN	-	-	0.1049	ns
					CTRL vs LBN 2G	-	-	0.0854	ns
		-	Female USV Number P6	one-way ANOVA	Group	4.189	2,41	0.0221	*
				Dunnett's	CTRL vs LBN	-	-	0.0466	*
					CTRL vs LBN 2G	-	-	0.5514	ns
S7C	USV Number on P9 - Tracking	-	Male USV Number P9	one-way ANOVA	Group	16.54	2,24	<0.0001	***
				Dunnett's	CTRL vs LBN	-	-	0.0006	***
					CTRL vs LBN 2G	-	-	0.2174	ns
		-	Female USV Number P9	one-way ANOVA	Group	10.38	2,42	0.0002	***
				Dunnett's	CTRL vs LBN	-	-	0.2856	ns
					CTRL vs LBN 2G	-	-	0.0013	**
S7D	Total USV Number - Tracking	-	Male Total USV Number (P3, P6, P9)	one-way ANOVA	Group	10.34	2,24	0.0006	***
				Dunnett's	CTRL vs LBN	-	-	0.0003	***
					CTRL vs LBN 2G	-	-	0.445	ns
		-	Female Total USV Number (P3, P6, P9)	one-way ANOVA	Group	19.19	2,42	<0.0001	***
				Dunnett's	CTRL vs LBN	-	-	<0.0001	***
					CTRL vs LBN 2G	-	-	0.3131	ns
S8A	Time with Cup - Tracking	-	Male Time with Cup	one-way ANOVA	Group	1.453	2,24	0.2538	ns
				Dunnett's	CTRL vs LBN	-	-	0.3794	ns
					CTRL vs LBN 2G	-	-	0.8464	ns
S8B		-	Female Time with Cup	one-way ANOVA	Group	0.07642	2,41	0.9266	ns
				Dunnett's	CTRL vs LBN	-	-	0.9067	ns
					CTRL vs LBN 2G	-	-	0.9984	ns
S8C	Time with Mouse - Tracking	-	Male Time with Mouse	one-way ANOVA	Group	0.3146	2,24	0.733	ns
				Dunnett's	CTRL vs LBN	-	-	0.8528	ns
					CTRL vs LBN 2G	-	-	0.6614	ns
S8D		-	Female Time with Mouse	one-way ANOVA	Group	1.3	2,41	0.2834	ns
				Dunnett's	CTRL vs LBN	-	-	0.5528	ns
					CTRL vs LBN 2G	-	-	0.5726	ns
S8E	Bouts to Mouse - Tracking	-	Male Bouts to Mouse	one-way ANOVA	Group	0.009964	2,23	0.9901	ns
				Dunnett's	CTRL vs LBN	-	-	0.9861	ns
					CTRL vs LBN 2G	-	-	0.9982	ns
S8F		-	Female Bouts to Mouse	one-way ANOVA	Group	0.8869	2,39	0.4201	ns
				Dunnett's	CTRL vs LBN	-	-	0.5676	ns
					CTRL vs LBN 2G	-	-	0.8017	ns
S8G	Distance Traveled - Tracking	-	Male Total Distance Traveled	one-way ANOVA	Group	0.06023	2,24	0.9417	ns
				Dunnett's	CTRL vs LBN	-	-	0.9695	ns
					CTRL vs LBN 2G	-	-	0.9208	ns
S8H		-	Female Total Distance Traveled	one-way ANOVA	Group	0.1327	2,41	0.8761	ns
				Dunnett's	CTRL vs LBN	-	-	0.8539	ns
					CTRL vs LBN 2G	-	-	>0.9999	ns
S8I	Average Velocity - Tracking	-	Male Average Velocity	one-way ANOVA	Group	0.02053	2,24	0.9797	ns
				Dunnett's	CTRL vs LBN	-	-	0.9931	ns
					CTRL vs LBN 2G	-	-	0.9712	ns
S8J		-	Female Average Velocity	one-way ANOVA	Group	0.3542	2,41	0.7039	ns
				Dunnett's	CTRL vs LBN	-	-	0.6359	ns
					CTRL vs LBN 2G	-	-	0.9812	ns
S9A	Non-normalized organ weights	-	Male Thymus Weight	one-way ANOVA	Group	1.999	2,53	0.1455	ns
				Dunnett's	CTRL vs LBN	-	-	0.1653	ns
					CTRL vs LBN 2G	-	-	0.1635	ns
S9B		-	Male Adrenal Weight	one-way ANOVA	Group	0.1966	2,53	0.8221	ns
				Dunnett's	CTRL vs LBN	-	-	0.7744	ns
					CTRL vs LBN 2G	-	-	0.9862	ns
S9C		-	Female Thymus Weight	one-way ANOVA	Group	5.874	2,65	0.0045	**
				Dunnett's	CTRL vs LBN	-	-	0.0532	ns
					CTRL vs LBN 2G	-	-	0.0036	**
S9D		-	Female Adrenal Weight	one-way ANOVA	Group	2.637	2,64	0.0794	ns
				Dunnett's	CTRL vs LBN	-	-	0.2564	ns
					CTRL vs LBN 2G	-	-	0.0616	ns
S10A	Plasma Corticosterone Levels	CORT	Plasma CORT	two-way ANOVA	Interaction	1.299	2,37	0.2851	ns
					Sex	1.6	1,37	0.2137	ns
					Group	1.891	1,37	0.1653	ns
				Šídák's	Male CTRL vs Male LBN	-	-	0.0145	*
					Male CTRL vs Male LBN 2G	-	-	0.8766	ns
					Female CTRL vs Female LBN	-	-	0.9965	ns
					Female CTRL vs Female LBN 2G	-	-	0.9494	ns
S10B	Plasma Levels of IL-6	-	Male Plasma IL-6	two-way ANOVA	Interaction	5.525	2,26	0.01	*
					Sex	6.305	2,26	0.0186	*
					Group	16.05	2,26	<0.0001	****
				Šídák's	Male CTRL vs Male LBN	-	-	0.3051	ns
		-	Female Plasma IL-6		Male CTRL vs Male LBN 2G	-	-	0.3013	ns
					Female CTRL vs Female LBN	-	-	0.1204	ns
					Female CTRL vs Female LBN 2G	-	-	<0.0001	****
S11A	Time with Cup - Restraint	-	Male Time with Cup	one-way ANOVA	Group	0.3491	2,22	0.7092	ns
				Dunnett's	CTRL vs LBN	-	-	0.9855	ns
					CTRL vs LBN 2G	-	-	0.6896	ns
S11B		-	Female Time with Cup	one-way ANOVA	Group	0.6378	2,34	0.5347	ns
				Dunnett's	CTRL vs LBN	-	-	0.4543	ns
					CTRL vs LBN 2G	-	-	0.9771	ns
S11C	Time with Mouse - Restraint	-	Male Time with Mouse	one-way ANOVA	Group	1.95	2,22	0.1661	ns
				Dunnett's	CTRL vs LBN	-	-	0.9965	ns
					CTRL vs LBN 2G	-	-	0.1315	ns
S11D		-	Female Time with Mouse	one-way ANOVA	Group	4.95	2,34	0.013	*
				Dunnett's	CTRL vs LBN	-	-	0.0228	*
					CTRL vs LBN 2G	-	-	0.5715	ns
S11E	Bouts to Mouse - Restraint	-	Male Bouts to Mouse	one-way ANOVA	Group	3.187	2,22	0.0609	ns
				Dunnett's	CTRL vs LBN	-	-	0.1664	ns
					CTRL vs LBN 2G	-	-	0.0806	ns
S11F		-	Female Bouts to Mouse	one-way ANOVA	Group	0.2423	2,34	0.7862	ns
				Dunnett's	CTRL vs LBN	-	-	0.8544	ns
					CTRL vs LBN 2G	-	-	0.9222	ns
S11G	Distance Traveled - Restraint	-	Male Total Distance Traveled	one-way ANOVA	Group	0.7919	2,22	0.4655	ns
				Dunnett's	CTRL vs LBN	-	-	0.3857	ns
					CTRL vs LBN 2G	-	-	0.9761	ns
S11H		-	Female Total Distance Traveled	one-way ANOVA	Group	0.1083	2,34	0.8976	ns
				Dunnett's	CTRL vs LBN	-	-	0.8989	ns
					CTRL vs LBN 2G	-	-	0.9904	ns
S11I	Average Velocity - Restraint	-	Male Average Velocity	one-way ANOVA	Group	0.7606	2,22	0.4793	ns
				Dunnett's	CTRL vs LBN	-	-	0.3975	ns
					CTRL vs LBN 2G	-	-	0.94	ns
S11J		-	Female Average Velocity	one-way ANOVA	Group	0.1441	2,34	0.8663	ns
				Dunnett's	CTRL vs LBN	-	-	0.9981	ns
					CTRL vs LBN 2G	-	-	0.8482	ns
S12A	Non-normalized organ weights - restraint stress	-	Male Thymus Weight	one-way ANOVA	Group	0.5597	2, 167	0.0003	***
				Dunnett's	CTRL vs LBN	-	-	0.504	ns
					CTRL vs LBN 2G	-	-	0.0001	***
S12B		-	Male Adrenal Weight	one-way ANOVA	Group	0.1277	2,22	0.2225	ns
				Dunnett's	CTRL vs LBN	-	-	0.8727	ns
					CTRL vs LBN 2G	-	-	0.2323	ns
S12C		-	Female Thymus Weight	one-way ANOVA	Group	0.3792	2,33	0.0004	***
				Dunnett's	CTRL vs LBN	-	-	0.8859	ns
					CTRL vs LBN 2G	-	-	0.0002	***
S12D		-	Female Adrenal Weight	one-way ANOVA	Group	0.2845	2,33	0.004	**
				Dunnett's	CTRL vs LBN	-	-	0.0726	ns
					CTRL vs LBN 2G	-	-	0.0038	**
