## Supplemental Table 2 for "Early life stress induces social behavioral deficits and peripheral biomarker alterations in adolescence that perpetuate intergenerationally"

### Sheet: Sheet1
Supplemental Table 2: Primer Sequences utilized for TREC RT-qPCR
Primer Name	Sequence
mTREC C57 Forward	5’-CCAAGCTGACGGCAGGTTT-3’
mTREC C57 Reverse	5’-AGCATGGCAAGCAGCACC-3’
mTREC C57 Probe	5’-FAM/TGCTGTGTG/ZEN/CCCTGCCCTGCC/3IABkFQ-3’
mTCRA C57 Forward	5’-TGACTCCCAAATCAATGTG-3’
mTCRA C57 Reverse	5’-GCAGGTGAAGCTTGTCTG-3’
mTCRA C57 Probe	5’-FAM/TGCTGGACA/ZEN/TGAAAGCTATGGA/3IABkFQ-3’
